# Acid Ceramidase Inhibitor LCL-805 Antagonizes Akt Signaling and Promotes Iron-Dependent Cell Death in Acute Myeloid Leukemia

**DOI:** 10.1101/2023.10.21.563437

**Authors:** Johnson Ung, Su-Fern Tan, Todd E Fox, Jeremy JP Shaw, Maansi Taori, Bethany J Horton, Upendarrao Golla, Arati Sharma, Zdzislaw M Szulc, Hong-Gang Wang, Charles E. Chalfant, Myles C Cabot, David F Claxton, Thomas P Loughran, David J Feith

**Affiliations:** Department of Microbiology/Immunology/Cancer Biology, University of Virginia School of Medicine, Charlottesville, VA, USA; Department of Medicine, Division of Hematology & Oncology, University of Virginia School of Medicine, Charlottesville, VA, USA; University of Virginia Cancer Center, University of Virginia School of Medicine, Charlottesville, VA, USA; Department of Pharmacology, University of Virginia School of Medicine, Charlottesville, VA, USA; Department of Public Health Sciences, Division of Translational Research and Applied Statistics, University of Virginia School of Medicine, Charlottesville, VA, USA; Department of Medicine, Division of Hematology and Oncology, Pennsylvania State University College of Medicine, Hershey, PA, USA; Department of Pharmacology, Pennsylvania State University College of Medicine, Hershey, PA, USA; Penn State Cancer Institute, Pennsylvania State University College of Medicine, Hershey, PA, USA; Department of Biochemistry and Molecular Biology, Medical University of South Carolina College of Medicine, Charleston, SC, USA; Research Service, Richmond Veterans Administration Medical Center, Richmond VA, USA; East Carolina Diabetes and Obesity Institute, East Carolina University, Greenville, NC, USA; Department of Biochemistry & Molecular Biology, Brody School of Medicine, East Carolina University, Greenville, NC, USA

**Author notes:** Co-correspondence (Johnson Ung, David J Feith).

## Abstract

Acute myeloid leukemia (AML) is an aggressive hematologic malignancy requiring urgent treatment advancements. Ceramide is a cell death-promoting signaling lipid that plays a central role in therapy-induced cell death. Acid ceramidase (AC), a ceramide-depleting enzyme, is overexpressed in AML and promotes leukemic survival and drug resistance. The ceramidase inhibitor B-13 and next-generation lysosomal-localizing derivatives termed dimethylglycine (DMG)-B-13 prodrugs have been developed but remain untested in AML. Here, we report the *in vitro* anti-leukemic efficacy and mechanism of DMG-B-13 prodrug, LCL-805, across AML cell lines and primary patient samples. LCL-805 inhibited AC enzymatic activity, increased total ceramides, and reduced sphingosine levels. A median EC50 value of 11.7 μM was achieved for LCL-805 in cell viability assays across 32 human AML cell lines. As a single agent tested across a panel of 71 primary AML patient samples, a median EC50 value of 15.8 μM was achieved. Exogenous ceramide supplementation with C6-ceramide nanoliposomes, which is entering phase I/II clinical trial for relapsed/refractory AML, significantly enhanced LCL-805 killing. Mechanistically, LCL-805 antagonized Akt signaling and led to iron-dependent cell death distinct from canonical ferroptosis. These findings elucidated key factors involved in LCL-805 cytotoxicity and demonstrated the potency of combining AC inhibition with exogenous ceramide.
