## Supplemental Table 1 for "Acid Ceramidase Inhibitor LCL-805 Antagonizes Akt Signaling and Promotes Iron-Dependent Cell Death in Acute Myeloid Leukemia"

### Sheet: Patient Sample Information
ID	Age	Gender	Disease Stage	Sample Type	Blast %	Complete Cytogenetics	LCL-805 EC50 (μM)	Notes
134	60.5	M	Dx	PBMC	5	Not Given	15.8
150	52	M	Dx	PBMC	85	46,XY	Not Tested
215	74.6	M	Dx	PBMC	94	44,XY,add(9)(p13),-16,-17,+mar	14.39
218	35.9	F	Dx	PBMC	94	46,XX	Not Reached
245	48	F	Dx	PBMC	73	47,XX,+9	10.6
329	71.6	F	Dx	PBMC	75	45,XX,inv(3)(q21q26.2),-7	18.73
591	52.7	M	Rel>1	PBMC	Not Reported	46,XY, del(5)(q15q33)	Not Reached
600	74.3	F	Rel 1	PBMC	Not Reported	46,XX	Not Reached
601	70.5	F	Dx	PBMC	87	46,XY,ider(11)(q10)inv(11)(q13q25)	18
665	27	M	Dx	PBMC	58	46,XY,inv(16)(p13.1q22)	10.91	665/667 derived from same patient; both PBMC samples colleected at different dates
667	27	M	Dx	PBMC	19.8	46,XY,inv(16)(p13.1q22)	15.19	665/667 derived from same patient; both PBMC samples colleected at different dates
730	62.2	M	Dx	PBMC	25.5	46,XY	15.76
739	58.5	M	Dx	PBMC	2.6	46,XY	17.92
765	63.5	M	Dx	PBMC	77	47,XY,t(16;16)(p13.1;q22),+22	Not Reached
767	38.6	F	Rel>1	PBMC	24	46,XX	Not Reached
772	55.1	F	Dx	PBMC	57.7	46,XX	Not Reached
796	63.3	M	Dx	PBMC	85	45-47,X,-Y,der(1)t(1;3)(p36.1;p21),+7,r(16),-19,+20	13.41
801	47.5	M	Dx	PBMC	22.4	46,XY	Not Reached	801/802 derived from same patient; 801 = PBMC; 802 = marrow
802	47.5	M	Dx	Marrow	43	46,XY	Not Reached	801/802 derived from same patient; 801 = PBMC; 802 = marrow
807	28.7	F	Receiving tx	PBMC	67.3	46,XX	Not Reached
827	74.4	M	Dx	PBMC	93	46,XY	16.23
841	76.7	F	Dx	PBMC	80.5	46,XX	Not Reached
842	59.9	M	Dx	PBMC	87	46,XY	18.47
850	60.3	F	Dx	PBMC	53	46,XX	Not Reached
884	47.5	M	Rel 1	PBMC	77	46,XY	17.53
933	58.2	F	Dx	PBMC	90.8	46,XX,t(8;21)(q22;q22),t(10;13)(q22;q12)	Not Reached
934	71.6	F	Dx	PBMC	98	46,XX	Not Reached
936	55.2	M	Dx	PBMC	37.7	44,XY,del(1)(q42),-7,add(8)(p23),-12	Not Reached
939	44.8	F	Dx	PBMC	93.8	46,XX	18.55
954	22.4	M	Dx	PBMC	68	46,XY	16.55
967	41.8	F	Dx	PBMC	51.9	46,XX	15.76
976	64.1	F	Dx	PBMC	65.4	46,XX	Not Reached
983	74.2	F	Dx	PBMC	73	46,XX,add(9)(q13),hsr(9)(q13)	15.74
990	66.1	M	Dx	PBMC	61.5	46,XY,del(13)(q12q14)	Not Reached
996	60.2	M	Dx	PBMC	23.9	46,XY,inv(16)	14.87
997	66.1	M	Dx	PBMC	87.7	47,XY,+21	14.98
1006	47.9	M	Dx	PBMC	73.8	46,XY,add(5)(q31)	Not Reached
1008	72.5	M	Dx	PBMC	35.2	47,XY,+8,add(10)(p11.2),der(22)t(1;22)(q11;p13)	Not Reached
1017	52.5	M	Dx	PBMC	9	46,XY,t(3;21)(q26.2;q22)	13.72
1020	58.9	M	Dx	Marrow	48.5	46,XY,t(6;9)(p23;q34),t(8;13;11)(q22;q12;q23)	18.48	1020/1021 derived from same patient; 1020 = marrow; 1021 = PBMC
1021	58.9	M	Dx	PBMC	79.9	46,XY,t(6;9)(p23;q34),t(8;13;11)(q22;q12;q23)	Not Reached	1020/1021 derived from same patient; 1020 = marrow; 1021 = PBMC
1033	57.9	F	Dx	PBMC	24.3	46,XX,del(6)(q21),add(17)(p13)	16.57
1035	67.7	M	Dx	PBMC	37	47,XY, +mar, Inv(3)(q21q26.2),-7	Not Reached
1044	70.1	M	Dx	PBMC	63.8	46,XY,i(17)(q10)	Not Reached
1048	61.1	F	Dx	PBMC	24.5	46,XX	12.67
1065	65.2	F	Dx	PBMC	35	46,XX,t(9;22)(q34;q11.2)	11.57
1071	80.7	M	Dx	PBMC	98	47,XY,+8	10.48	1071/1072 derived from same patient; 1071 = PBMC; 1072 = marrow
1072	80.7	M	Dx	Marrow	73	47,XY,+8	19.14	1071/1072 derived from same patient; 1071 = PBMC; 1072 = marrow
1080	55.8	M	Dx	Marrow	74.5	46,XY	14.56	1080/1082 derived from same patient; 1080 = marrow; 1082 = PBMC
1081	58.4	M	Dx	PBMC	95	46,XY	17.71
1082	55.8	M	Dx	PBMC	9.4	46,XY	Not Reached	1080/1082 derived from same patient; 1080 = marrow; 1082 = PBMC
1099	83.7	M	Dx	PBMC	61	46,XY	Not Reached
1103	41.3	F	Dx	PBMC	86	46,XX	14.37
1321	40.3	F	Dx	PBMC	81.2	46,XX	Not Reached
1356	64.4	M	Dx	PBMC	72.5	46,XY,inv(16)(p13.1q22)	18.66
1361	58.8	F	Dx	PBMC	90	46,XX	Not Reached
1374	36.5	M	Dx	PBMC	86.7	46,XY,t(9;22)(q34;q11.2)	Not Reached
1380	29.9	M	Dx	PBMC	60	46,XY	12.74
PBL 10005	75	M	Dx	PBMC	89.5	46,XY	19.76
PBL 10016	71	M	Dx	PBMC	Not Reported	46,XY	16.84
PBL 10173	64	M	Dx	PBMC	52.3	46,XY	19.33
PBL 10215	72	F	Dx	PBMC	14	46,XX	Not Reached
PBL 10261	66	F	Dx	PBMC	12.5	46,XX	Not Reached
PBL 10278	59	M	Dx	PBMC	20.9	47,XY,+8,del(11)(q14q23),der(21)t(1;21)(q21;p11.2)	Not Reached
PBL 8231	56	F	Dx	PBMC	54.4	46,XX,der(11)del(11)(q23q23)t(11;17)(q23;q?25)	14.35
PBL 8426	30	F	Dx	PBMC	84	46,XX,t(11;19)(q23;p13.1)	Not Reached
PBL 8870	68	M	Dx	PBMC	31.2	46,XY	Not Reached
PBL 8934	67	M	Dx	PBMC	93.5	47,XY,+8,inv(16)(p13q22)	Not Reached
PBL 9097	50	M	Dx	PBMC	26	46,XY,inv(16)(p13.1q22)	19.28
PBL 9542	66	M	Dx	PBMC	56	45,XY,-7	Not Reached
PBL 9785	61	M	Dx	PBMC	69	46,XY	18.41
PBL 9948	61	M	Dx	PBMC	53.2	47,XY,+8,del(5)(q31q35)	Not Reached
PBL 9958	54	M	Dx	PBMC	69	48,XY,+9,+13	Not Tested
